# Functional Mapping and Engineering of the Sec Translocon Unlocked by a Cell-Free System

**DOI:** 10.64898/2025.12.09.688994

**Authors:** Markus Meier, Scott A. Scholz, Leo von Bank, João E. Levandoski, Mosche Lückhof, Maximilian Schaaf, Shutian Si, Ingo Lieberwirth, Anna Lena Jung, Katharina Landfester, Arnold J.M. Driessen, Tobias J. Erb

**Affiliations:** Department of Biochemistry & Synthetic Metabolism, Max Planck Institute for Terrestrial Microbiology; Karl-von-Frisch-Str. 10, D-35043 Marburg, Germany; Institute for Lung Research, Universities of Giessen and Marburg Lung Center, Philipps-University Marburg, German Center for Lung Research (DZL); Hans-Meerwein-Straße 2, D-35043 Marburg, Germany; Core Facility Flow Cytometry - Bacterial Vesicles, Philipps-University Marburg; Germany; Department Physical Chemistry of Polymers, Max Planck Institute for Polymer Research; Ackermannweg 10, D-55128 Mainz, Germany; Department of Molecular Microbiology, Groningen Biomolecular Sciences and Biotechnology Institute, University of Groningen; Nijenborgh 7, 9747AG Groningen, Netherlands; Center for Synthetic Microbiology (SYNMIKRO), Philipps-University Marburg; Germany

## Abstract

Almost all proteins are inserted or translocated across membranes by the universally conserved Sec translocon. Despite its central role, experimental access to Sec function has remained limited. Here, we present a cell-free protein synthesis platform that inserts SecYEG into synthetic vesicles, enabling direct testing of Sec in real-time and high-throughput, circumventing longstanding viability constraints. Screening 300 Sec variants in a single experiment, we consolidate three decades of Sec research, while vastly expanding mutant diversity for structure-function insights. Mapping over 30 functionally critical regions that modulate Sec activity across three orders of magnitude, we uncover dozens of super-active variants. We further leverage our system to increase membrane protein quality and nanobody export, highlighting the potential of our system for advancing applications in synthetic biology and biotechnology.
