## Supplementary Data S1 - Plasmids for "Functional Mapping and Engineering of the Sec Translocon Unlocked by a Cell-Free System"

### Sheet: Sheet1
Identifier	Name	Resistance	Description	Addgene ID
pTE5601	T7-SUMO-dark	amp	inhibitor of 11S	250509
pTE5602	T7-proOmpA-pep99	kan	standard translocation reporter; proOmpA aa 1-178; c-term medium affinity complementation tag	250510
pTE5603	T7-PR(-1tm)-pep104	kan	standard insertion reporter; proteorhodopsin without last tm; c-term pep104 tag	250511
pTE5604	T7-MBP-dark	amp	T7-6His-MBP-dark; alternative to pTE6501
pTE5605	T7-space-secY(P84L)EG_lib#22	kan	#22, secYEG library, literature variant of SecY	250512
pTE5606	T7-space-secY(P276R)EG	kan	SecYEG alternative deficient for SecA-dependent translocation
pTE5607	T7-space-secYEG	kan	pSecYEG	250513
pTE5608	T7-space-secA	kan	pSecA	250514
pTE5609	T7-proOmpA-pep86	kan	proOmpA aa 1-178; c-terminal high affinity complementation tag	250515
pTE5610	T7-proOmpA-pep79	kan	proOmpA aa 1-178; c-terminal complementation tag
pTE5611	T7-proOmpA-pep104	kan	proOmpA aa 1-178; c-terminal low affinity complementation tag
pTE5612	T7-space-Y(C385Y)EG	kan	translocation super-active SecY
pTE5613	T7-space-Y(G240D)EG	kan	literature variant of SecY
pTE5614	T7-space-Y(Y429D)EG	kan	literature variant of SecY
pTE5615	T7space-YEGoperon F328R	kan	literature variant of SecY
pTE5616	T7-space-secA(E210Q)-T7term	kan	translocation deficient SecA mutant
pTE5617	T7-YidC_indiv	kan	pYidC, YidC insertase
pTE5618	T7space-ffh	kan	Ffh, protein component of SRP
pTE5619	T7space-ftsY	kan	FtsY, SRP receptor (SR)
pTE5620	pET28-Proteorhodopsin	kan	proteorhodopsin
pTE5621	T7-PR(-2tm)-pep104	kan	proteorhodopsin; last 2 tm's removed, low affinity complementation tag
pTE5622	T7-PR(-3tm)-pep104	kan	proteorhodopsin; last 3 tm's removed, low affinity complementation tag
pTE5623	T7-PR(-4tm)-pep104	kan	proteorhodopsin; last 4 tm's removed, low affinity complementation tag
pTE5624	T7-PR-pep104	kan	proteorhodopsin; low affinity complementation tag
pTE5625	lepB-pep86_T7space	kan	LepB; c-terminal high affinity complementation tag
pTE5626	T7-space-secY(wt)_lib#1	kan	deltaEG, wt SecY
pTE5627	T7-space-secY(I408G)EG_lib#254	kan	translocation super-active SecY	250516
pTE5628	T7-pOmpAss-nanobody-pep86	kan	nanobody; N-terminal OmpA signal peptide
pTE5629	T7-pYncJss-nanobody- pep86	kan	nanobody; N-terminal YncJ signal peptide	250517
pTE5630	T7-pPpiAss-nanobody- pep86	kan	nanobody; N-terminal PpiA signal peptide
pTE5631	T7-pDsbAss-nanobody- pep86	kan	nanobody; N-terminal DsbA signal peptide
pTE5632	T7-pTrbCss-nanobody- pep86	kan	nanobody; N-terminal TrbC signal peptide
pTE5633	T7-pPorBss-nanobody- pep86	kan	nanobody; N-terminal PorB signal peptide
pTE5634	T7-p18F11ss-nanobody- pep86	kan	nanobody; N-terminal synthetic signal peptide
pTE5635	T7-pClustAlss-nanobody- pep86	kan	nanobody; N-terminal synthetic signal peptide
pTE5636	T7-p(extCore)OAss-nanobody- pep86	kan	nanobody; N-terminal synthetic OmpA based signal peptide	250518
pTE5637	T7-p(A9N)OAss-nanobody- pep86	kan	nanobody; N-terminal defective OmpA signal peptide
pTE5638	pPhoAss-nanobody- pep86	kan	nanobody; N-terminal PhoA signal peptide
pTE5422	PT7-4bp-tetO_B0035-sfGFP_1xpepper_T7term	amp	Expression of a sfGFP-pepper fusion mRNA
pET28-LgBiT*		kan	Expression vector for 6His-LgBiT-6His (11S)
pJL1-sfGFP**		kan	Expression of sfGFP
pTP1172***		kan	Template for nanobody clonings
* pET28-LgBiT6 was a gift from Frank Abendroth.
** pJL1-sfGFP7 was a gift from Michael Jewett (Addgene plasmid # 102634)
***pTP11728 was a gift from Dirk Görlich (Addgene plasmid # 104161)
